# Early proteomic signatures of Alzheimer’s disease in the retina and brain of 3xTg-AD mice

**DOI:** 10.64898/2026.02.26.708380

**Authors:** Artjola Puja, Rachel McNeel, Rong Xu, Siyan Zhu, David Hansman, Jianhai Du

## Abstract

Visual dysfunction and retinal structural alterations often precede brain pathology and cognitive decline in Alzheimer’s disease (AD), yet the molecular basis of these early changes and their relationship to the brain pathology remain unclear. Here, we performed quantitative proteomic profiling of retina and brain from 1-month of age triple-transgenic (3xTg-AD) mice harboring human PS1^M146V^, APP^Swe^, and tau^P301L^ mutations, preceding detectable morphological abnormalities. Proteomic analysis identified 92 significantly altered proteins in the retina and 130 in the brain, with eight overlapping proteins between tissues. These shared proteins included three hemoglobin subunits (HBB1, HBB2, A8DUK4) and five proteins involved in metabolic regulation and intracellular transport. In addition to individual protein changes, pathway analysis demonstrated that mitochondrial metabolism and intracellular transport were commonly dysregulated in both tissues. Brain proteome was characterized by broad changes in mitochondrial-associated proteins, including respiratory chain components and mitochondrial ribosomal subunits, as well as proteins related to autophagy and synaptic vesicle pathways. In contrast, the retinal proteome was characterized by downregulation of vision-related proteins, altered small molecule transporters, and a marked reduction of the mitochondrial enzyme succinate-CoA ligase subunit β (SUCB2). As SUCB2 links mitochondrial metabolism to epigenetic regulation through succinylation and lactylation, its depletion may promote mitochondria-to-nucleus signaling and early transcriptional reprogramming in the AD retina. Together, these findings demonstrate early metabolic and transport dysregulation in both retina and brain and highlight selective alterations of visual proteins in the retina. These early retinal proteomic changes provide valuable insight into understanding early metabolic disturbances in the eye and brain for AD detection.
