## Supplementary Tables for "Early proteomic signatures of Alzheimer’s disease in the retina and brain of 3xTg-AD mice"

### Sheet: Supplementary Table 1
Table S1. List of differentially expressed proteins in the retina tissues of 3xTg-AD mice compared to wild-type (WT) controls. Data supplement for Figure 3 and 4
UniProt_IDs	Protein_names	Gene_names	log2FC	P.Value
Q3V132	ADT4_MOUSE ADP/ATP translocase 4 OS=Mus musculus OX=10090 GN=Slc25a31 PE=1 SV=1	Slc25a31	-11.5558	0.0425371
P31649	S6A13_MOUSE Sodium- and chloride-dependent GABA transporter 2 OS=Mus musculus OX=10090 GN=Slc6a13 PE=1 SV=1	Slc6a13	-1.38105	0.0122478
Q9ESG4	CLTRN_MOUSE Collectrin OS=Mus musculus OX=10090 GN=Cltrn PE=1 SV=1	Cltrn	-1.79683	0.0030686
Q3U213	SRAC1_MOUSE Protein SERAC1 OS=Mus musculus OX=10090 GN=Serac1 PE=2 SV=1	Serac1	-1.66819	0.000607187
Q9R1V6	ADA22_MOUSE Disintegrin and metalloproteinase domain-containing protein 22 OS=Mus musculus OX=10090 GN=Adam22 PE=1 SV=2	Adam22	1.25074	0.0449159
Q99PJ1	PCD15_MOUSE Protocadherin-15 OS=Mus musculus OX=10090 GN=Pcdh15 PE=1 SV=3	Pcdh15	1.5669	0.00616965
Q3UIL6	PKHA7_MOUSE Pleckstrin homology domain-containing family A member 7 OS=Mus musculus OX=10090 GN=Plekha7 PE=1 SV=2	Plekha7	1.71036	0.000334076
Q80UG2	PLXA4_MOUSE Plexin-A4 OS=Mus musculus OX=10090 GN=Plxna4 PE=1 SV=3	Plxna4	-2.27975	0.000427367
Q9D0J4	ARL2_MOUSE ADP-ribosylation factor-like protein 2 OS=Mus musculus OX=10090 GN=Arl2 PE=1 SV=1	Arl2	1.06974	0.00273113
Q5EBJ4	ERMIN_MOUSE Ermin OS=Mus musculus OX=10090 GN=Ermn PE=1 SV=1	Ermn	-2.61141	0.00289386
P70441	NHRF1_MOUSE Na(+)/H(+) exchange regulatory cofactor NHE-RF1 OS=Mus musculus OX=10090 GN=Slc9a3r1 PE=1 SV=3	Slc9a3r1	-1.01337	0.0016436
Q9D0F6	RFC5_MOUSE Replication factor C subunit 5 OS=Mus musculus OX=10090 GN=Rfc5 PE=1 SV=1	Rfc5	1.13779	0.0255471
Q9CWY8	RNH2A_MOUSE Ribonuclease H2 subunit A OS=Mus musculus OX=10090 GN=Rnaseh2a PE=1 SV=2	Rnaseh2a	1.90801	0.0119127
Q9ER58	TICN2_MOUSE Testican-2 OS=Mus musculus OX=10090 GN=Spock2 PE=1 SV=1	Spock2	-1.16373	0.030611
Q80XH2	IMPG2_MOUSE Interphotoreceptor matrix proteoglycan 2 OS=Mus musculus OX=10090 GN=Impg2 PE=1 SV=1	Impg2	-1.15286	1.62949e-05
Q6ZPL9	DDX55_MOUSE ATP-dependent RNA helicase DDX55 OS=Mus musculus OX=10090 GN=Ddx55 PE=1 SV=2	Ddx55	1.12454	0.000625832
P86046	KCJ13_MOUSE Inward rectifier potassium channel 13 OS=Mus musculus OX=10090 GN=Kcnj13 PE=3 SV=1	Kcnj13	-2.05985	1.01927e-06
Q9Z2I8	SUCB2_MOUSE Succinate--CoA ligase [GDP-forming] subunit beta, mitochondrial OS=Mus musculus OX=10090 GN=Suclg2 PE=1 SV=3	Suclg2	-10.8701	0.0136447
O08691	ARGI2_MOUSE Arginase-2, mitochondrial OS=Mus musculus OX=10090 GN=Arg2 PE=1 SV=1	Arg2	-2.49578	0.0144727
O89106	FHIT_MOUSE Bis(5'-adenosyl)-triphosphatase OS=Mus musculus OX=10090 GN=Fhit PE=1 SV=3	Fhit	1.62603	0.00012084
Q8BP48	MAP11_MOUSE Methionine aminopeptidase 1 OS=Mus musculus OX=10090 GN=Metap1 PE=1 SV=1	Metap1	1.30948	0.0369492
Q9CPW9	MAP12_MOUSE Methionine aminopeptidase 1D, mitochondrial OS=Mus musculus OX=10090 GN=Metap1d PE=2 SV=1	Metap1d	1.42051	0.0083737
O08688	CAN5_MOUSE Calpain-5 OS=Mus musculus OX=10090 GN=Capn5 PE=1 SV=1	Capn5	1.69104	0.0161731
P61458	PHS_MOUSE Pterin-4-alpha-carbinolamine dehydratase OS=Mus musculus OX=10090 GN=Pcbd1 PE=1 SV=2	Pcbd1	-1.03916	0.00623465
Q9JHR7	IDE_MOUSE Insulin-degrading enzyme OS=Mus musculus OX=10090 GN=Ide PE=1 SV=1	Ide	-1.07318	0.000238927
Q9CPU0	LGUL_MOUSE Lactoylglutathione lyase OS=Mus musculus OX=10090 GN=Glo1 PE=1 SV=3	Glo1	-1.13249	3.35622e-06
A6ZI46	A6ZI46_MOUSE Fructose-bisphosphate aldolase OS=Mus musculus OX=10090 GN=Aldoart1 PE=1 SV=1	Aldoart1	-1.04997	0.0171109
Q91ZP3	LPIN1_MOUSE Phosphatidate phosphatase LPIN1 OS=Mus musculus OX=10090 GN=Lpin1 PE=1 SV=1	Lpin1	-1.0533	0.0486359
P98156	VLDLR_MOUSE Very low-density lipoprotein receptor OS=Mus musculus OX=10090 GN=Vldlr PE=1 SV=1	Vldlr	1.11009	0.0535135
Q9DBS9	OSBL3_MOUSE Oxysterol-binding protein-related protein 3 OS=Mus musculus OX=10090 GN=Osbpl3 PE=1 SV=2	Osbpl3	1.89175	0.0514282
P51880	FABP7_MOUSE Fatty acid-binding protein, brain OS=Mus musculus OX=10090 GN=Fabp7 PE=1 SV=2	Fabp7	-1.18014	0.000561469
Q9CWD8	NUBPL_MOUSE Iron-sulfur protein NUBPL OS=Mus musculus OX=10090 GN=Nubpl PE=1 SV=2	Nubpl	1.21082	0.0338596
Q99KR3	LACB2_MOUSE Endoribonuclease LACTB2 OS=Mus musculus OX=10090 GN=Lactb2 PE=1 SV=1	Lactb2	-1.00343	0.0176672
Q9DBN4	P33MX_MOUSE Putative monooxygenase p33MONOX OS=Mus musculus OX=10090 GN=P33monox PE=1 SV=1	P33monox	-1.03455	0.0405992
Q9JLT4	TRXR2_MOUSE Thioredoxin reductase 2, mitochondrial OS=Mus musculus OX=10090 GN=Txnrd2 PE=1 SV=4	Txnrd2	1.09285	0.0376854
O88909	S22A8_MOUSE Solute carrier family 22 member 8 OS=Mus musculus OX=10090 GN=Slc22a8 PE=1 SV=2	Slc22a8	-1.27873	0.0102695
Q9JKZ2	SC5A3_MOUSE Sodium/myo-inositol cotransporter OS=Mus musculus OX=10090 GN=Slc5a3 PE=1 SV=2	Slc5a3	2.20751	0.00153432
P23780	BGAL_MOUSE Beta-galactosidase OS=Mus musculus OX=10090 GN=Glb1 PE=1 SV=1	Glb1	1.36209	0.000917673
Q8K1L5	PP1RB_MOUSE E3 ubiquitin-protein ligase PPP1R11 OS=Mus musculus OX=10090 GN=Ppp1r11 PE=1 SV=1	Ppp1r11	-2.79424	0.00086267
Q80TQ2	CYLD_MOUSE Ubiquitin carboxyl-terminal hydrolase CYLD OS=Mus musculus OX=10090 GN=Cyld PE=1 SV=2	Cyld	-1.99416	0.0449761
Q8BJZ4	RT35_MOUSE 28S ribosomal protein S35, mitochondrial OS=Mus musculus OX=10090 GN=Mrps35 PE=1 SV=2	Mrps35	1.40229	0.0284775
Q6ZQ73	CAND2_MOUSE Cullin-associated NEDD8-dissociated protein 2 OS=Mus musculus OX=10090 GN=Cand2 PE=1 SV=2	Cand2	1.80417	0.00602893
G5E8C2	G5E8C2_MOUSE Kelch repeat and BTB (POZ) domain-containing 7 OS=Mus musculus OX=10090 GN=Kbtbd7 PE=1 SV=1	Kbtbd7	2.15638	0.0387925
Q9Z1K6	ARI2_MOUSE E3 ubiquitin-protein ligase ARIH2 OS=Mus musculus OX=10090 GN=Arih2 PE=1 SV=1	Arih2	2.62459	0.0297645
Q6XUX1	DUSTY_MOUSE Dual serine/threonine and tyrosine protein kinase OS=Mus musculus OX=10090 GN=Dstyk PE=1 SV=1	Dstyk	-4.37908	1.53696e-05
Q61216	MRE11_MOUSE Double-strand break repair protein MRE11 OS=Mus musculus OX=10090 GN=Mre11 PE=1 SV=1	Mre11	-2.20376	0.00427177
D3YVF0	AKAP5_MOUSE A-kinase anchor protein 5 OS=Mus musculus OX=10090 GN=Akap5 PE=1 SV=2	Akap5	-1.86587	0.0158209
Q9Z2B3	RGR_MOUSE RPE-retinal G protein-coupled receptor OS=Mus musculus OX=10090 GN=Rgr PE=2 SV=1	Rgr	-1.45807	0.0159098
Q99JP0	M4K3_MOUSE Mitogen-activated protein kinase kinase kinase kinase 3 OS=Mus musculus OX=10090 GN=Map4k3 PE=1 SV=4	Map4k3	-1.20237	0.00159452
Q91V76	CK054_MOUSE Ester hydrolase C11orf54 homolog OS=Mus musculus OX=10090 PE=1 SV=1	NA	-1.0567	0.0136964
Q91VN0	LRP5_MOUSE Low-density lipoprotein receptor-related protein 5 OS=Mus musculus OX=10090 GN=Lrp5 PE=1 SV=3	Lrp5	-1.02851	0.00349292
Q02956	KPCZ_MOUSE Protein kinase C zeta type OS=Mus musculus OX=10090 GN=Prkcz PE=1 SV=2	Prkcz	1.26166	0.0294323
Q61161	M4K2_MOUSE Mitogen-activated protein kinase kinase kinase kinase 2 OS=Mus musculus OX=10090 GN=Map4k2 PE=1 SV=1	Map4k2	1.59014	0.0191482
Q0VGU4	VGF_MOUSE Neurosecretory protein VGF OS=Mus musculus OX=10090 GN=Vgf PE=1 SV=1	Vgf	2.25899	0.0470417
Q8VBV8	GUC1B_MOUSE Guanylyl cyclase-activating protein 2 OS=Mus musculus OX=10090 GN=Guca1b PE=2 SV=3	Guca1b	1.0235	0.000843366
Q04692	SMRCD_MOUSE SWI/SNF-related matrix-associated actin-dependent regulator of chromatin subfamily A containing DEAD/H box 1 OS=Mus musculus OX=10090 GN=Smarcad1 PE=1 SV=2	Smarcad1	1.04754	0.00264538
Q91ZQ5	RPE65_MOUSE Retinoid isomerohydrolase OS=Mus musculus OX=10090 GN=Rpe65 PE=1 SV=4	Rpe65	-1.9846	0.00587922
Q6PFC5	LRIT2_MOUSE Leucine-rich repeat, immunoglobulin-like domain and transmembrane domain-containing protein 2 OS=Mus musculus OX=10090 GN=Lrit2 PE=2 SV=1	Lrit2	-1.21484	0.005435
Q9D2H6	SP2_MOUSE Transcription factor Sp2 OS=Mus musculus OX=10090 GN=Sp2 PE=2 SV=2	Sp2	-2.61138	0.0368976
Q9WV35	ABEC2_MOUSE C->U-editing enzyme APOBEC-2 OS=Mus musculus OX=10090 GN=Apobec2 PE=1 SV=1	Apobec2	-1.7838	0.000546319
Q9DB00	GON4L_MOUSE GON-4-like protein OS=Mus musculus OX=10090 GN=Gon4l PE=1 SV=3	Gon4l	-1.27885	0.0493767
Q6PCN7	HLTF_MOUSE Helicase-like transcription factor OS=Mus musculus OX=10090 GN=Hltf PE=1 SV=1	Hltf	-1.06552	0.00452409
F8VPP8	F8VPP8_MOUSE Zinc finger CCCH type-containing 7B OS=Mus musculus OX=10090 GN=Zc3h7b PE=1 SV=1	Zc3h7b	1.0063	0.00908647
Q91X84	CRTC3_MOUSE CREB-regulated transcription coactivator 3 OS=Mus musculus OX=10090 GN=Crtc3 PE=1 SV=2	Crtc3	1.37836	0.0134492
P10854	H2B1M_MOUSE Histone H2B type 1-M OS=Mus musculus OX=10090 GN=Hist1h2bm PE=1 SV=2	Hist1h2bm	2.5662	0.0160033
Q6ZWY9	H2B1C_MOUSE Histone H2B type 1-C/E/G OS=Mus musculus OX=10090 GN=Hist1h2bg PE=1 SV=3	Hist1h2bg	2.5662	0.0160033
Q64478	H2B1H_MOUSE Histone H2B type 1-H OS=Mus musculus OX=10090 GN=Hist1h2bh PE=1 SV=3	Hist1h2bh	2.5662	0.0160033
Q64525	H2B2B_MOUSE Histone H2B type 2-B OS=Mus musculus OX=10090 GN=Hist2h2bb PE=1 SV=3	Hist2h2bb	2.5662	0.0160033
Q9ERI5	JMJD6_MOUSE Bifunctional arginine demethylase and lysyl-hydroxylase JMJD6 OS=Mus musculus OX=10090 GN=Jmjd6 PE=1 SV=2	Jmjd6	2.61165	0.00189168
P02088	HBB1_MOUSE Hemoglobin subunit beta-1 OS=Mus musculus OX=10090 GN=Hbb-b1 PE=1 SV=2	Hbb-b1	-8.17068	2.35235e-06
P02089	HBB2_MOUSE Hemoglobin subunit beta-2 OS=Mus musculus OX=10090 GN=Hbb-b2 PE=1 SV=2	Hbb-b2	-5.00885	5.0951e-08
Q8BHB9	CLIC6_MOUSE Chloride intracellular channel protein 6 OS=Mus musculus OX=10090 GN=Clic6 PE=1 SV=1	Clic6	-1.93593	0.000231736
Q9CPU2	NDUB2_MOUSE NADH dehydrogenase [ubiquinone] 1 beta subcomplex subunit 2, mitochondrial OS=Mus musculus OX=10090 GN=Ndufb2 PE=1 SV=1	Ndufb2	-1.82157	0.00973175
O88602	CCG2_MOUSE Voltage-dependent calcium channel gamma-2 subunit OS=Mus musculus OX=10090 GN=Cacng2 PE=1 SV=1	Cacng2	-1.06295	0.0129299
P04247	MYG_MOUSE Myoglobin OS=Mus musculus OX=10090 GN=Mb PE=1 SV=3	Mb	-1.00939	0.0381774
A8DUK4	A8DUK4_MOUSE Beta-globin OS=Mus musculus OX=10090 GN=Hbb-bs PE=1 SV=1	Hbb-bs	7.15359	2.66866e-08
Q8VE09	TT39C_MOUSE Tetratricopeptide repeat protein 39C OS=Mus musculus OX=10090 GN=Ttc39c PE=1 SV=2	Ttc39c	1.03636	0.0458281
Q8BZB3	TM266_MOUSE Transmembrane protein 266 OS=Mus musculus OX=10090 GN=Tmem266 PE=1 SV=3	Tmem266	1.79032	0.00911582
Q8K0F1	TBC23_MOUSE TBC1 domain family member 23 OS=Mus musculus OX=10090 GN=Tbc1d23 PE=1 SV=1	Tbc1d23	-1.54233	0.00197269
O09044	SNP23_MOUSE Synaptosomal-associated protein 23 OS=Mus musculus OX=10090 GN=Snap23 PE=1 SV=1	Snap23	-1.06341	0.0006113
Q8BTY8	SCFD2_MOUSE Sec1 family domain-containing protein 2 OS=Mus musculus OX=10090 GN=Scfd2 PE=1 SV=1	Scfd2	-1.03623	0.0413706
Q9CQ56	USE1_MOUSE Vesicle transport protein USE1 OS=Mus musculus OX=10090 GN=Use1 PE=1 SV=1	Use1	-1.02138	0.00212805
A2AKB4	FRPD1_MOUSE FERM and PDZ domain-containing protein 1 OS=Mus musculus OX=10090 GN=Frmpd1 PE=1 SV=1	Frmpd1	1.38065	0.0358999
Q9QX11	CYH1_MOUSE Cytohesin-1 OS=Mus musculus OX=10090 GN=Cyth1 PE=1 SV=2	Cyth1	1.43017	0.0250455
Q8CI04	COG3_MOUSE Conserved oligomeric Golgi complex subunit 3 OS=Mus musculus OX=10090 GN=Cog3 PE=1 SV=3	Cog3	1.46523	0.0101642
Q9CSV6	SFT2C_MOUSE Vesicle transport protein SFT2C OS=Mus musculus OX=10090 GN=Sft2d3 PE=1 SV=2	Sft2d3	-1.16552	0.0220521
Q9JLK3	CABP5_MOUSE Calcium-binding protein 5 OS=Mus musculus OX=10090 GN=Cabp5 PE=1 SV=1	Cabp5	1.44045	0.000641422
O55240	RDH5_MOUSE Retinol dehydrogenase 5 OS=Mus musculus OX=10090 GN=Rdh5 PE=1 SV=1	Rdh5	-1.83354	0.00540326
Q8K135	K319L_MOUSE Dyslexia-associated protein KIAA0319-like protein OS=Mus musculus OX=10090 GN=Kiaa0319l PE=1 SV=1	Kiaa0319l	-1.50079	0.00696749
E9PYD1	E9PYD1_MOUSE Family with sequence similarity 98, member C OS=Mus musculus OX=10090 GN=Fam98c PE=1 SV=1	Fam98c	-1.31147	0.02312
Q8BPG6	SUMF2_MOUSE Inactive C-alpha-formylglycine-generating enzyme 2 OS=Mus musculus OX=10090 GN=Sumf2 PE=1 SV=2	Sumf2	-1.06965	0.00413354
Q6GQU6	LIGO3_MOUSE Leucine-rich repeat and immunoglobulin-like domain-containing nogo receptor-interacting protein 3 OS=Mus musculus OX=10090 GN=Lingo3 PE=2 SV=2	Lingo3	1.00699	0.0239624

### Sheet: Supplementary Table 2
Table S2. Functional analysis for differentially expressed proteins in the retina of 3xTg-AD mice compared to wild-type (WT) controls using DAVID Bioinformatics. Data supplement for Figure 3D and 4A
Category	Term	Proteins	Count	P-Value	-Log10 (pvalue)	Benjamini	Fold Enrichment	Bonferroni	FDR	Fisher Exact
UP_KW_BIOLOGICAL_PROCESS	Transport	0.2211	21	0.000193	3.71444	0.00982	2.31	0.00996	0.00982	8.15e-05
UP_KW_BIOLOGICAL_PROCESS	Oxygen transport	0.0316	3	0.000819	3.08672	0.0209	67.49	0.0417	0.0209	9.72e-06
UP_KW_BIOLOGICAL_PROCESS	Vision	0.0421	4	0.00506	2.29585	0.0859	11.25	0.232	0.0859	0.000427
UP_KW_CELLULAR_COMPONENT	Nucleosome core	0.0632	6	4.38e-05	4.35853	0.00131	15.23	0.00131	0.00131	2.71e-06
UP_KW_CELLULAR_COMPONENT	Mitochondrion	0.1368	13	0.00777	2.10958	0.117	2.35	0.209	0.117	0.00317
UP_KW_CELLULAR_COMPONENT	Chromosome	0.0842	8	0.0148	1.82974	0.148	3.05	0.362	0.148	0.00464
UP_KW_MOLECULAR_FUNCTION	Hydrolase	0.1895	18	0.00217	2.66354	0.106	2.14	0.099	0.106	0.000981
UP_KW_MOLECULAR_FUNCTION	Endonuclease	0.0316	3	0.0607	1.21681	1.00e+0	7.36	0.95	1.00e+0	0.00782

### Sheet: Supplementary Table 3
Table S3. List of differentially expressed proteins in the brain tissues of 3xTg-AD mice compared to wild-type (WT) controls. Data supplement for Figure 5
UniProt_IDs	Protein_names	Gene_names	log2FC	P.Value
Q9JI39	ABCBA_MOUSE ATP-binding cassette sub-family B member 10, mitochondrial OS=Mus musculus OX=10090 GN=Abcb10 PE=1 SV=1	Abcb10	-11.9906	0.0238664
P02089	HBB2_MOUSE Hemoglobin subunit beta-2 OS=Mus musculus OX=10090 GN=Hbb-b2 PE=1 SV=2	Hbb-b2	-7.0455	6.00956e-08
P02088	HBB1_MOUSE Hemoglobin subunit beta-1 OS=Mus musculus OX=10090 GN=Hbb-b1 PE=1 SV=2	Hbb-b1	-6.6938	4.49859e-06
Q8JZP9	GA2L1_MOUSE GAS2-like protein 1 OS=Mus musculus OX=10090 GN=Gas2l1 PE=1 SV=1	Gas2l1	-3.84694	0.0033748
Q3UFT3	GARE1_MOUSE GRB2-associated and regulator of MAPK protein OS=Mus musculus OX=10090 GN=Garem1 PE=1 SV=2	Garem1	-2.07152	0.00041931
Q3V4B5	COMD6_MOUSE COMM domain-containing protein 6 OS=Mus musculus OX=10090 GN=Commd6 PE=1 SV=1	Commd6	-2.03598	0.00231184
Q8K0F1	TBC23_MOUSE TBC1 domain family member 23 OS=Mus musculus OX=10090 GN=Tbc1d23 PE=1 SV=1	Tbc1d23	-1.96445	0.0134692
Q8K1L5	PP1RB_MOUSE E3 ubiquitin-protein ligase PPP1R11 OS=Mus musculus OX=10090 GN=Ppp1r11 PE=1 SV=1	Ppp1r11	-1.94952	3.75861e-05
Q8BHA3	DTD2_MOUSE D-aminoacyl-tRNA deacylase 2 OS=Mus musculus OX=10090 GN=Dtd2 PE=1 SV=1	Dtd2	-1.88309	0.0475912
F8VPP8	F8VPP8_MOUSE Zinc finger CCCH type-containing 7B OS=Mus musculus OX=10090 GN=Zc3h7b PE=1 SV=1	Zc3h7b	-1.807	0.00312422
Q9WV68	DECR2_MOUSE Peroxisomal 2,4-dienoyl-CoA reductase OS=Mus musculus OX=10090 GN=Decr2 PE=1 SV=1	Decr2	-1.55393	0.033495
P59114	CAPAM_MOUSE mRNA (2'-O-methyladenosine-N(6)-)-methyltransferase OS=Mus musculus OX=10090 GN=Pcif1 PE=1 SV=1	Pcif1	-1.52451	0.00409306
Q91X52	DCXR_MOUSE L-xylulose reductase OS=Mus musculus OX=10090 GN=Dcxr PE=1 SV=2	Dcxr	-1.50417	0.00587132
Q8BZM1	GLMN_MOUSE Glomulin OS=Mus musculus OX=10090 GN=Glmn PE=1 SV=1	Glmn	-1.42323	0.00853966
Q8JZS9	RM48_MOUSE 39S ribosomal protein L48, mitochondrial OS=Mus musculus OX=10090 GN=Mrpl48 PE=1 SV=1	Mrpl48	-1.40653	0.00228528
Q8BKY8	MTEF2_MOUSE Transcription termination factor 2, mitochondrial OS=Mus musculus OX=10090 GN=Mterf2 PE=1 SV=1	Mterf2	-1.37098	0.0287341
Q3TFQ1	SPRY7_MOUSE SPRY domain-containing protein 7 OS=Mus musculus OX=10090 GN=Spryd7 PE=1 SV=2	Spryd7	-1.29407	0.00484504
P51807	DYLT1_MOUSE Dynein light chain Tctex-type 1 OS=Mus musculus OX=10090 GN=Dynlt1 PE=1 SV=1	Dynlt1	-1.28933	0.000593431
Q9QXW9	LAT2_MOUSE Large neutral amino acids transporter small subunit 2 OS=Mus musculus OX=10090 GN=Slc7a8 PE=1 SV=1	Slc7a8	-1.25775	0.000115202
Q9R0M6	RAB9A_MOUSE Ras-related protein Rab-9A OS=Mus musculus OX=10090 GN=Rab9a PE=1 SV=1	Rab9a	-1.2538	0.00424611
P18653	KS6A1_MOUSE Ribosomal protein S6 kinase alpha-1 OS=Mus musculus OX=10090 GN=Rps6ka1 PE=1 SV=1	Rps6ka1	-1.23769	0.0445905
A2A8U2	TM201_MOUSE Transmembrane protein 201 OS=Mus musculus OX=10090 GN=Tmem201 PE=1 SV=1	Tmem201	-1.22357	0.0225613
Q9CPU0	LGUL_MOUSE Lactoylglutathione lyase OS=Mus musculus OX=10090 GN=Glo1 PE=1 SV=3	Glo1	-1.22344	1.30931e-07
Q9D773	RM02_MOUSE 39S ribosomal protein L2, mitochondrial OS=Mus musculus OX=10090 GN=Mrpl2 PE=1 SV=1	Mrpl2	-1.21215	0.000709994
Q9Z2V5	HDAC6_MOUSE Histone deacetylase 6 OS=Mus musculus OX=10090 GN=Hdac6 PE=1 SV=3	Hdac6	-1.20511	0.0497392
Q9JHR7	IDE_MOUSE Insulin-degrading enzyme OS=Mus musculus OX=10090 GN=Ide PE=1 SV=1	Ide	-1.20153	8.24947e-07
Q5RJG7	ISPD_MOUSE D-ribitol-5-phosphate cytidylyltransferase OS=Mus musculus OX=10090 GN=Crppa PE=2 SV=1	Crppa	-1.18268	0.0407308
Q60809	CNOT7_MOUSE CCR4-NOT transcription complex subunit 7 OS=Mus musculus OX=10090 GN=Cnot7 PE=1 SV=1	Cnot7	-1.1618	0.0419718
Q9D1I6	RM14_MOUSE 39S ribosomal protein L14, mitochondrial OS=Mus musculus OX=10090 GN=Mrpl14 PE=1 SV=1	Mrpl14	-1.15139	0.000244748
Q7TPM1	PRC2B_MOUSE Protein PRRC2B OS=Mus musculus OX=10090 GN=Prrc2b PE=1 SV=1	Prrc2b	-1.14246	0.0270997
Q61687	ATRX_MOUSE Transcriptional regulator ATRX OS=Mus musculus OX=10090 GN=Atrx PE=1 SV=3	Atrx	-1.11139	0.027184
E9PV24	FIBA_MOUSE Fibrinogen alpha chain OS=Mus musculus OX=10090 GN=Fga PE=1 SV=1	Fga	-1.08135	0.00384791
P10518	HEM2_MOUSE Delta-aminolevulinic acid dehydratase OS=Mus musculus OX=10090 GN=Alad PE=1 SV=1	Alad	-1.04406	7.11739e-06
Q9D924	ISCA1_MOUSE Iron-sulfur cluster assembly 1 homolog, mitochondrial OS=Mus musculus OX=10090 GN=Isca1 PE=2 SV=1	Isca1	-1.03902	0.03369
I3ITR1	I3ITR1_MOUSE MCG50313 OS=Mus musculus OX=10090 GN=AK157302 PE=4 SV=1	AK157302	-1.03902	0.03369
Q8K0E8	FIBB_MOUSE Fibrinogen beta chain OS=Mus musculus OX=10090 GN=Fgb PE=1 SV=1	Fgb	-1.03194	0.0143857
Q91VU6	DCA11_MOUSE DDB1- and CUL4-associated factor 11 OS=Mus musculus OX=10090 GN=Dcaf11 PE=1 SV=1	Dcaf11	-1.01033	0.0423361
Q9CY18	SNX7_MOUSE Sorting nexin-7 OS=Mus musculus OX=10090 GN=Snx7 PE=1 SV=1	Snx7	-1.0037	0.00570311
Q61290	CAC1E_MOUSE Voltage-dependent R-type calcium channel subunit alpha-1E OS=Mus musculus OX=10090 GN=Cacna1e PE=1 SV=1	Cacna1e	1.00168	0.0114902
Q9D6J6	NDUV2_MOUSE NADH dehydrogenase [ubiquinone] flavoprotein 2, mitochondrial OS=Mus musculus OX=10090 GN=Ndufv2 PE=1 SV=2	Ndufv2	1.00827	0.0217019
Q91WD5	NDUS2_MOUSE NADH dehydrogenase [ubiquinone] iron-sulfur protein 2, mitochondrial OS=Mus musculus OX=10090 GN=Ndufs2 PE=1 SV=1	Ndufs2	1.0122	0.022465
Q91VD9	NDUS1_MOUSE NADH-ubiquinone oxidoreductase 75 kDa subunit, mitochondrial OS=Mus musculus OX=10090 GN=Ndufs1 PE=1 SV=2	Ndufs1	1.0165	0.0311587
Q61696	HS71A_MOUSE Heat shock 70 kDa protein 1A OS=Mus musculus OX=10090 GN=Hspa1a PE=1 SV=2	Hspa1a	1.01818	0.00740214
Q9QXX4	CMC2_MOUSE Calcium-binding mitochondrial carrier protein Aralar2 OS=Mus musculus OX=10090 GN=Slc25a13 PE=1 SV=1	Slc25a13	1.03253	0.00153521
Q60930	VDAC2_MOUSE Voltage-dependent anion-selective channel protein 2 OS=Mus musculus OX=10090 GN=Vdac2 PE=1 SV=2	Vdac2	1.0521	0.0278894
Q80T79	CSMD3_MOUSE CUB and sushi domain-containing protein 3 OS=Mus musculus OX=10090 GN=Csmd3 PE=1 SV=3	Csmd3	1.05214	0.0541037
Q9EPE9	AT131_MOUSE Manganese-transporting ATPase 13A1 OS=Mus musculus OX=10090 GN=Atp13a1 PE=1 SV=2	Atp13a1	1.06311	0.017593
Q8BFR4	GNS_MOUSE N-acetylglucosamine-6-sulfatase OS=Mus musculus OX=10090 GN=Gns PE=1 SV=1	Gns	1.06375	0.00583883
Q99LC3	NDUAA_MOUSE NADH dehydrogenase [ubiquinone] 1 alpha subcomplex subunit 10, mitochondrial OS=Mus musculus OX=10090 GN=Ndufa10 PE=1 SV=1	Ndufa10	1.07801	0.0297533
Q9CQZ5	NDUA6_MOUSE NADH dehydrogenase [ubiquinone] 1 alpha subcomplex subunit 6 OS=Mus musculus OX=10090 GN=Ndufa6 PE=1 SV=1	Ndufa6	1.0802	0.0271364
Q99PJ0	NTRI_MOUSE Neurotrimin OS=Mus musculus OX=10090 GN=Ntm PE=1 SV=2	Ntm	1.08412	0.00279415
Q9R0P3	ESTD_MOUSE S-formylglutathione hydrolase OS=Mus musculus OX=10090 GN=Esd PE=1 SV=1	Esd	1.08535	2.32859e-06
P31648	SC6A1_MOUSE Sodium- and chloride-dependent GABA transporter 1 OS=Mus musculus OX=10090 GN=Slc6a1 PE=1 SV=2	Slc6a1	1.08691	0.0217499
P63024	VAMP3_MOUSE Vesicle-associated membrane protein 3 OS=Mus musculus OX=10090 GN=Vamp3 PE=1 SV=1	Vamp3	1.08948	0.000420585
Q9ERT9	PPR1A_MOUSE Protein phosphatase 1 regulatory subunit 1A OS=Mus musculus OX=10090 GN=Ppp1r1a PE=1 SV=1	Ppp1r1a	1.0948	0.0511451
F8VQB8	F8VQB8_MOUSE Neuronal pentraxin chromo domain OS=Mus musculus OX=10090 GN=Npcd PE=4 SV=1	Npcd	1.09986	0.0070084
Q9DC70	NDUS7_MOUSE NADH dehydrogenase [ubiquinone] iron-sulfur protein 7, mitochondrial OS=Mus musculus OX=10090 GN=Ndufs7 PE=1 SV=1	Ndufs7	1.10711	0.0201342
Q6PHS9	CA2D2_MOUSE Voltage-dependent calcium channel subunit alpha-2/delta-2 OS=Mus musculus OX=10090 GN=Cacna2d2 PE=1 SV=1	Cacna2d2	1.11463	0.0142283
Q60932	VDAC1_MOUSE Voltage-dependent anion-selective channel protein 1 OS=Mus musculus OX=10090 GN=Vdac1 PE=1 SV=3	Vdac1	1.11786	0.00941906
Q60931	VDAC3_MOUSE Voltage-dependent anion-selective channel protein 3 OS=Mus musculus OX=10090 GN=Vdac3 PE=1 SV=1	Vdac3	1.12871	0.0117093
Q0PHV7	DACT3_MOUSE Dapper homolog 3 OS=Mus musculus OX=10090 GN=Dact3 PE=1 SV=1	Dact3	1.13087	0.0185682
Q9DC69	NDUA9_MOUSE NADH dehydrogenase [ubiquinone] 1 alpha subcomplex subunit 9, mitochondrial OS=Mus musculus OX=10090 GN=Ndufa9 PE=1 SV=2	Ndufa9	1.14979	0.0402968
E9Q1P8	I2BP2_MOUSE Interferon regulatory factor 2-binding protein 2 OS=Mus musculus OX=10090 GN=Irf2bp2 PE=1 SV=1	Irf2bp2	1.15231	0.0163598
P97471	SMAD4_MOUSE Mothers against decapentaplegic homolog 4 OS=Mus musculus OX=10090 GN=Smad4 PE=1 SV=2	Smad4	1.15233	0.0253483
Q7TMF3	NDUAC_MOUSE NADH dehydrogenase [ubiquinone] 1 alpha subcomplex subunit 12 OS=Mus musculus OX=10090 GN=Ndufa12 PE=1 SV=2	Ndufa12	1.18635	0.0227666
P03888	NU1M_MOUSE NADH-ubiquinone oxidoreductase chain 1 OS=Mus musculus OX=10090 GN=Mtnd1 PE=1 SV=3	Mtnd1	1.20099	0.0313722
O35129	PHB2_MOUSE Prohibitin-2 OS=Mus musculus OX=10090 GN=Phb2 PE=1 SV=1	Phb2	1.20462	0.0263634
Q99JY8	PLPP3_MOUSE Phospholipid phosphatase 3 OS=Mus musculus OX=10090 GN=Plpp3 PE=1 SV=1	Plpp3	1.2047	0.0257665
Q8BFZ9	ERLN2_MOUSE Erlin-2 OS=Mus musculus OX=10090 GN=Erlin2 PE=1 SV=1	Erlin2	1.23502	0.00609874
Q9CPP6	NDUA5_MOUSE NADH dehydrogenase [ubiquinone] 1 alpha subcomplex subunit 5 OS=Mus musculus OX=10090 GN=Ndufa5 PE=1 SV=3	Ndufa5	1.23544	0.0253075
Q3UH45	Q3UH45_MOUSE Tectonin beta-propeller repeat-containing 2 OS=Mus musculus OX=10090 GN=Tecpr2 PE=1 SV=1	Tecpr2	1.23599	0.0152254
Q0VBF8	STUM_MOUSE Protein stum homolog OS=Mus musculus OX=10090 GN=Stum PE=1 SV=1	Stum	1.24187	0.0351595
Q60634	FLOT2_MOUSE Flotillin-2 OS=Mus musculus OX=10090 GN=Flot2 PE=1 SV=2	Flot2	1.24545	0.0090588
P43006	EAA2_MOUSE Excitatory amino acid transporter 2 OS=Mus musculus OX=10090 GN=Slc1a2 PE=1 SV=1	Slc1a2	1.26045	0.00134176
Q8R0S4	CACB4_MOUSE Voltage-dependent L-type calcium channel subunit beta-4 OS=Mus musculus OX=10090 GN=Cacnb4 PE=1 SV=2	Cacnb4	1.26122	0.00397131
Q9ERS2	NDUAD_MOUSE NADH dehydrogenase [ubiquinone] 1 alpha subcomplex subunit 13 OS=Mus musculus OX=10090 GN=Ndufa13 PE=1 SV=3	Ndufa13	1.26338	0.0126865
Q9JJY3	NSMA2_MOUSE Sphingomyelin phosphodiesterase 3 OS=Mus musculus OX=10090 GN=Smpd3 PE=1 SV=1	Smpd3	1.26431	0.000261796
Q99JT9	MTND_MOUSE 1,2-dihydroxy-3-keto-5-methylthiopentene dioxygenase OS=Mus musculus OX=10090 GN=Adi1 PE=1 SV=1	Adi1	1.26478	0.00473769
Q6DID3	SCAF8_MOUSE SR-related and CTD-associated factor 8 OS=Mus musculus OX=10090 GN=Scaf8 PE=1 SV=1	Scaf8	1.2919	0.0339537
Q791V5	MTCH2_MOUSE Mitochondrial carrier homolog 2 OS=Mus musculus OX=10090 GN=Mtch2 PE=1 SV=1	Mtch2	1.29236	0.00226045
A2A8R0	A2A8R0_MOUSE Zinc finger FYVE domain-containing protein OS=Mus musculus OX=10090 GN=Zfyve9 PE=1 SV=1	Zfyve9	1.31808	0.0366759
P46978	STT3A_MOUSE Dolichyl-diphosphooligosaccharide--protein glycosyltransferase subunit STT3A OS=Mus musculus OX=10090 GN=Stt3a PE=1 SV=1	Stt3a	1.32787	0.00924181
Q9CXZ1	NDUS4_MOUSE NADH dehydrogenase [ubiquinone] iron-sulfur protein 4, mitochondrial OS=Mus musculus OX=10090 GN=Ndufs4 PE=1 SV=3	Ndufs4	1.33202	0.0239507
Q9CQ75	NDUA2_MOUSE NADH dehydrogenase [ubiquinone] 1 alpha subcomplex subunit 2 OS=Mus musculus OX=10090 GN=Ndufa2 PE=1 SV=3	Ndufa2	1.34793	0.00837633
Q7TMM9	TBB2A_MOUSE Tubulin beta-2A chain OS=Mus musculus OX=10090 GN=Tubb2a PE=1 SV=1	Tubb2a	1.35384	0.0134555
P67778	PHB_MOUSE Prohibitin OS=Mus musculus OX=10090 GN=Phb PE=1 SV=1	Phb	1.3608	0.00833858
Q9DCS9	NDUBA_MOUSE NADH dehydrogenase [ubiquinone] 1 beta subcomplex subunit 10 OS=Mus musculus OX=10090 GN=Ndufb10 PE=1 SV=3	Ndufb10	1.41073	0.0107442
Q8BJI1	S6A17_MOUSE Sodium-dependent neutral amino acid transporter SLC6A17 OS=Mus musculus OX=10090 GN=Slc6a17 PE=1 SV=1	Slc6a17	1.42698	0.00312661
O09111	NDUBB_MOUSE NADH dehydrogenase [ubiquinone] 1 beta subcomplex subunit 11, mitochondrial OS=Mus musculus OX=10090 GN=Ndufb11 PE=1 SV=2	Ndufb11	1.43354	0.0374897
Q9CQ91	NDUA3_MOUSE NADH dehydrogenase [ubiquinone] 1 alpha subcomplex subunit 3 OS=Mus musculus OX=10090 GN=Ndufa3 PE=1 SV=1	Ndufa3	1.44018	0.00684834
Q61220	NELL2_MOUSE Protein kinase C-binding protein NELL2 OS=Mus musculus OX=10090 GN=Nell2 PE=1 SV=3	Nell2	1.46891	0.00232577
Q9CYN9	RENR_MOUSE Renin receptor OS=Mus musculus OX=10090 GN=Atp6ap2 PE=1 SV=2	Atp6ap2	1.48786	0.00540568
Q9QX60	DGUOK_MOUSE Deoxyguanosine kinase, mitochondrial OS=Mus musculus OX=10090 GN=Dguok PE=1 SV=3	Dguok	1.4915	0.00340315
Q8BJL0	SMAL1_MOUSE SWI/SNF-related matrix-associated actin-dependent regulator of chromatin subfamily A-like protein 1 OS=Mus musculus OX=10090 GN=Smarcal1 PE=1 SV=1	Smarcal1	1.4948	0.000482345
Q3UIU2	NDUB6_MOUSE NADH dehydrogenase [ubiquinone] 1 beta subcomplex subunit 6 OS=Mus musculus OX=10090 GN=Ndufb6 PE=1 SV=3	Ndufb6	1.50564	0.0174851
Q9CQ54	NDUC2_MOUSE NADH dehydrogenase [ubiquinone] 1 subunit C2 OS=Mus musculus OX=10090 GN=Ndufc2 PE=1 SV=1	Ndufc2	1.52688	0.0193533
Q9CQC7	NDUB4_MOUSE NADH dehydrogenase [ubiquinone] 1 beta subcomplex subunit 4 OS=Mus musculus OX=10090 GN=Ndufb4 PE=1 SV=3	Ndufb4	1.58952	0.00903712
P00405	COX2_MOUSE Cytochrome c oxidase subunit 2 OS=Mus musculus OX=10090 GN=Mtco2 PE=1 SV=1	Mtco2	1.59489	0.00955104
Q9DCJ5	NDUA8_MOUSE NADH dehydrogenase [ubiquinone] 1 alpha subcomplex subunit 8 OS=Mus musculus OX=10090 GN=Ndufa8 PE=1 SV=3	Ndufa8	1.59567	0.012158
Q9CR61	NDUB7_MOUSE NADH dehydrogenase [ubiquinone] 1 beta subcomplex subunit 7 OS=Mus musculus OX=10090 GN=Ndufb7 PE=1 SV=3	Ndufb7	1.60325	0.01629
P12787	COX5A_MOUSE Cytochrome c oxidase subunit 5A, mitochondrial OS=Mus musculus OX=10090 GN=Cox5a PE=1 SV=2	Cox5a	1.6042	0.00648542
P51863	VA0D1_MOUSE V-type proton ATPase subunit d 1 OS=Mus musculus OX=10090 GN=Atp6v0d1 PE=1 SV=2	Atp6v0d1	1.61804	0.00343607
P03911	NU4M_MOUSE NADH-ubiquinone oxidoreductase chain 4 OS=Mus musculus OX=10090 GN=Mtnd4 PE=1 SV=1	Mtnd4	1.61809	0.0326054
Q7TMS5	ABCG2_MOUSE ATP-binding cassette sub-family G member 2 OS=Mus musculus OX=10090 GN=Abcg2 PE=1 SV=1	Abcg2	1.62628	0.0131966
Q99LY9	NDUS5_MOUSE NADH dehydrogenase [ubiquinone] iron-sulfur protein 5 OS=Mus musculus OX=10090 GN=Ndufs5 PE=1 SV=3	Ndufs5	1.63308	0.00301551
Q9CQH3	NDUB5_MOUSE NADH dehydrogenase [ubiquinone] 1 beta subcomplex subunit 5, mitochondrial OS=Mus musculus OX=10090 GN=Ndufb5 PE=1 SV=1	Ndufb5	1.63623	0.00751661
P19783	COX41_MOUSE Cytochrome c oxidase subunit 4 isoform 1, mitochondrial OS=Mus musculus OX=10090 GN=Cox4i1 PE=1 SV=2	Cox4i1	1.66391	0.00662461
Q9CQZ6	NDUB3_MOUSE NADH dehydrogenase [ubiquinone] 1 beta subcomplex subunit 3 OS=Mus musculus OX=10090 GN=Ndufb3 PE=1 SV=1	Ndufb3	1.67512	0.00681312
Q9CPQ1	COX6C_MOUSE Cytochrome c oxidase subunit 6C OS=Mus musculus OX=10090 GN=Cox6c PE=1 SV=3	Cox6c	1.72099	0.0107551
Q9CRB8	MTFP1_MOUSE Mitochondrial fission process protein 1 OS=Mus musculus OX=10090 GN=Mtfp1 PE=1 SV=1	Mtfp1	1.73458	0.00301876
P56391	CX6B1_MOUSE Cytochrome c oxidase subunit 6B1 OS=Mus musculus OX=10090 GN=Cox6b1 PE=1 SV=2	Cox6b1	1.74536	0.00327194
Q9WTR1	TRPV2_MOUSE Transient receptor potential cation channel subfamily V member 2 OS=Mus musculus OX=10090 GN=Trpv2 PE=1 SV=2	Trpv2	1.75499	0.0344592
Q9D6J5	NDUB8_MOUSE NADH dehydrogenase [ubiquinone] 1 beta subcomplex subunit 8, mitochondrial OS=Mus musculus OX=10090 GN=Ndufb8 PE=1 SV=1	Ndufb8	1.75584	0.00812081
Q9CQJ8	NDUB9_MOUSE NADH dehydrogenase [ubiquinone] 1 beta subcomplex subunit 9 OS=Mus musculus OX=10090 GN=Ndufb9 PE=1 SV=3	Ndufb9	1.77767	0.0109743
Q8K273	MMGT1_MOUSE Membrane magnesium transporter 1 OS=Mus musculus OX=10090 GN=Mmgt1 PE=1 SV=1	Mmgt1	1.80822	0.00316894
Q8JZR6	S4A8_MOUSE Electroneutral sodium bicarbonate exchanger 1 OS=Mus musculus OX=10090 GN=Slc4a8 PE=2 SV=1	Slc4a8	1.90546	0.0164974
P43024	CX6A1_MOUSE Cytochrome c oxidase subunit 6A1, mitochondrial OS=Mus musculus OX=10090 GN=Cox6a1 PE=1 SV=2	Cox6a1	1.91208	0.0459781
Q8VED5	K2C79_MOUSE Keratin, type II cytoskeletal 79 OS=Mus musculus OX=10090 GN=Krt79 PE=1 SV=2	Krt79	1.91567	0.00976573
O88351	IKKB_MOUSE Inhibitor of nuclear factor kappa-B kinase subunit beta OS=Mus musculus OX=10090 GN=Ikbkb PE=1 SV=1	Ikbkb	1.93308	0.00828709
Q9Z1G4	VPP1_MOUSE V-type proton ATPase 116 kDa subunit a isoform 1 OS=Mus musculus OX=10090 GN=Atp6v0a1 PE=1 SV=3	Atp6v0a1	1.99273	0.00272465
Q3TTY5	K22E_MOUSE Keratin, type II cytoskeletal 2 epidermal OS=Mus musculus OX=10090 GN=Krt2 PE=1 SV=1	Krt2	2.10481	0.0547287
Q9QZB1	RGS20_MOUSE Regulator of G-protein signaling 20 OS=Mus musculus OX=10090 GN=Rgs20 PE=1 SV=1	Rgs20	2.11959	0.0103405
P55088	AQP4_MOUSE Aquaporin-4 OS=Mus musculus OX=10090 GN=Aqp4 PE=1 SV=2	Aqp4	2.12547	0.00742503
Q6P9N1	HYCCI_MOUSE Hyccin OS=Mus musculus OX=10090 GN=Fam126a PE=1 SV=3	Fam126a	2.14844	0.026458
P19536	COX5B_MOUSE Cytochrome c oxidase subunit 5B, mitochondrial OS=Mus musculus OX=10090 GN=Cox5b PE=1 SV=1	Cox5b	2.27906	0.0308154
Q9CZR3	TM40L_MOUSE Mitochondrial import receptor subunit TOM40B OS=Mus musculus OX=10090 GN=Tomm40l PE=1 SV=1	Tomm40l	2.57617	6.75219e-05
Q91YI1	ATG13_MOUSE Autophagy-related protein 13 OS=Mus musculus OX=10090 GN=Atg13 PE=1 SV=2	Atg13	2.67044	0.034722
Q9R1Q9	VAS1_MOUSE V-type proton ATPase subunit S1 OS=Mus musculus OX=10090 GN=Atp6ap1 PE=1 SV=1	Atp6ap1	2.80632	0.000528064
P48771	CX7A2_MOUSE Cytochrome c oxidase subunit 7A2, mitochondrial OS=Mus musculus OX=10090 GN=Cox7a2 PE=1 SV=2	Cox7a2	3.0215	0.000668136
A8DUK4	A8DUK4_MOUSE Beta-globin OS=Mus musculus OX=10090 GN=Hbb-bs PE=1 SV=1	Hbb-bs	9.54345	3.06122e-08

### Sheet: Supplementary Table 4
Table S4. Functional analysis for differentially expressed proteins in the brain of 3xTg-AD mice compared to wild-type (WT) controls using DAVID Bioinformatics. Data supplement for Figure 5C and D
Category	Term	Proteins	Count	P-Value	-Log10 (pvalue)	Benjamini	Fold Enrichment	Bonferroni	FDR	Fisher Exact	Change in 3xTg
UP_KW_BIOLOGICAL_PROCESS	Respiratory chain	0.2979	28	6.65e-45	44.1772	2.33e-43	69.47	2.39e-43	2.33e-43	5.81e-47	Upregulated
UP_KW_BIOLOGICAL_PROCESS	Electron transport	0.2979	28	7.05e-38	37.1518	1.23e-36	41.81	2.54e-36	1.23e-36	1.29e-39	Upregulated
UP_KW_BIOLOGICAL_PROCESS	Transport	0.5532	52	2.11e-25	24.6757	2.46e-24	4.28	7.6e-24	2.46e-24	4.83e-26	Upregulated
UP_KW_BIOLOGICAL_PROCESS	Ion transport	0.1383	13	0.000214	3.66959	0.00187	3.54	0.00766	0.00187	5.82e-05	Upregulated
UP_KW_BIOLOGICAL_PROCESS	Calcium transport	0.0426	4	0.0228	1.64207	0.16	6.49	0.564	0.16	0.00333	Upregulated
UP_KW_BIOLOGICAL_PROCESS	Hydrogen ion transport	0.0319	3	0.0369	1.43297	0.215	9.73	0.742	0.215	0.00358	Upregulated
UP_KW_CELLULAR_COMPONENT	Mitochondrion inner membrane	0.3936	37	4.34e-40	39.3625	9.1e-39	23.19	9.1e-39	8.24e-39	1.68e-41	Upregulated
UP_KW_CELLULAR_COMPONENT	Membrane	0.7553	71	8.99e-10	9.04624	6.3e-09	1.65	1.89e-08	5.7e-09	5.42e-10	Upregulated
UP_KW_CELLULAR_COMPONENT	Mitochondrion outer membrane	0.0532	5	0.00562	2.25026	0.0295	6.96	0.112	0.0267	0.000771	Upregulated
UP_KW_CELLULAR_COMPONENT	Synapse	0.0745	7	0.0377	1.42366	0.158	2.79	0.554	0.143	0.0127	Upregulated
UP_KW_CELLULAR_COMPONENT	Cytoplasmic vesicle	0.0851	8	0.0552	1.25806	0.193	2.31	0.697	0.175	0.0224	Upregulated
UP_KW_BIOLOGICAL_PROCESS	Oxygen transport	0.0541	2	0.0156	1.80688	0.452	120.77	0.376	0.452	0.000116	Downregulated
UP_KW_BIOLOGICAL_PROCESS	Blood coagulation	0.0541	2	0.0683	1.16558	0.623	26.84	0.88	0.623	0.00247	Downregulated
UP_KW_BIOLOGICAL_PROCESS	Hemostasis	0.0541	2	0.0683	1.16558	0.623	26.84	0.88	0.623	0.00247	Downregulated
UP_KW_BIOLOGICAL_PROCESS	Transport	0.1892	7	0.0859	1.06601	0.623	2.06	0.932	0.623	0.0393	Downregulated
UP_KW_CELLULAR_COMPONENT	Mitochondria	0.1622	6	0.032	1.49485	0.609	3.17	0.461	0.609	0.00965	Downregulated
